# Parallel Emergence and Adaptive Evolution of Multicountry Circulating *Mycobacterium abscessus* Clones

**DOI:** 10.64898/2026.08.02.742357

**Authors:** Chendi Zhu, Mingyu Gan, Yu Zhou, Kelly L Eick, Chase Solomon, Tingting Yang, Anne E Friedland, Jane E. Gross, Melissa B Miller, Kenneth N Olivier, Junhao Zhu, Weimin Li, Qingyun Liu

## Abstract

*Mycobacterium abscessus* (MAB) is a recently emerged bacterial pathogen causing an increasing number of human infections. Despite increasing recognition that different circulating clones contribute disproportionately to MAB population expansion, the global population dynamics and the evolutionary pressures underlying the emergence and spread of MAB clones remain incompletely understood. We analyzed 11,314 publicly available genomes of MAB isolates sampled from 30 countries and identified 38 recently emerged clones that have spread across multiple countries, including the seven previously described Dominant Circulating Clones (DCCs). There was a significant association between the time since the emergence of each circulating clone and its population size, with older clones generally having larger populations. Among the 26 circulating clones of *M. abscessus subsp. abscessus*, 12 carried the macrolide-susceptible *erm(41)* 28C genotype, highlighting clone-level variation in macrolide susceptibility. Genome-wide analyses identified 55 genes that were previously under purifying selection but showed evidence of positive selection during recent clade expansion. Collectively, our findings reveal that the recent global expansion of MAB comprises a broad continuum of newly emerged clones, accompanied by widespread shifts in gene-level selective pressures indicative of ongoing adaptation to new ecological environments.
