## Supplementary Table 2 for "Parallel Emergence and Adaptive Evolution of Multicountry Circulating *Mycobacterium abscessus* Clones"

### Sheet: Table S2
Table S2. Characteristics of DCCs and eDCCs identified in this study.
Lineages	Subspecies	Median TBL	Total strains	Country distribution	Countries	Common ancestor mutations	erm(41) nucleotide position 28
DCC1	ABS	3.2	2659	19	Germany, UK, USA, Australia, Denmark, Canada, Spain, Netherlands, Ireland, Japan, China, France, Singapore, Sweden, Norway, Bangladesh, Czech Republic, Malaysia, South Korea	9265	T
DCC2	ABS	1.9	997	11	Germany, USA, UK, Australia, Denmark, Ireland, Japan, Netherlands, China, Sweden, Norway	8244	T
DCC3	MAS	3.1	1387	16	Germany, UK, USA, Australia, Canada, Brazil, Denmark, Spain, Ireland, Japan, China, South Korea, Singapore, Norway, Thailand, Argentina	4473	-
DCC4	ABS	2.4	370	15	Germany, UK, USA, Denmark, Ireland, Japan, Netherlands, China, Singapore, Norway, Portugal, Czech Republic, Canada, Australia, Argentina	1659	T
DCC5	ABS	4.5	126	11	Germany, Australia, UK, Denmark, Japan, Singapore, Sweden, USA, Norway, Canada, China	4330	C
DCC6	MAS	3.8	280	13	Germany, UK, USA, Ireland, Japan, Australia, Netherlands, China, Singapore, Thailand, Brazil, Norway, Canada	3343	-
DCC7	MAS	4.5	145	5	Germany, USA, UK, Ireland, France	6524	-
eDCC8	ABS	1.6	243	9	UK, USA, Czech Republic, Ireland, Switzerland, Singapore, China, Canada, Denmark	3289	T
eDCC9	ABS	4	169	11	USA, Australia, Canada, China, Germany, Norway, Singapore, Spain, UK, Denmark, Netherlands	10288	T
eDCC10	ABS	2.4	135	7	Germany, Australia, UK, USA, Ireland, Singapore, Canada	2556	T
eDCC11	ABS	2.8	130	5	UK, USA, Ireland, China, Canada	2882	C
eDCC12	ABS	6.8	125	10	UK, USA, Japan, Germany, China, Australia, Canada, Singapore, Spain, Netherlands	5045	T
eDCC13	ABS	3	119	10	Germany, UK, Ireland, USA, Australia, Bangladesh, Canada, China, Czech Republic, Portugal	2691	C
eDCC14	ABS	1.9	104	2	UK, Ireland	544	C
eDCC15	ABS	1	77	3	Australia, UK, Spain	3889	T
eDCC16	ABS	5.9	72	8	Germany, USA, Canada, Ireland, UK, Japan, Australia, Norway	6846	T
eDCC17	ABS	3.6	59	5	USA, UK, Czech Republic, Ireland, Germany	991	T
eDCC18	ABS	0.3	52	2	Ireland, UK	519	C
eDCC19	ABS	0.9	44	2	USA, UK	8009	C
eDCC20	ABS	3.2	42	5	Australia, UK, Canada, China, Spain	2757	C
eDCC21	ABS	0.6	34	4	UK, USA, Canada, Germany	2234	C
eDCC22	ABS	7.6	33	5	UK, USA, Singapore, China, Australia	3273	C
eDCC23	ABS	8.9	30	6	Germany, UK, USA, Norway, Czech Republic, Argentina	6875	C
eDCC24	ABS	2.7	30	5	USA, Ireland, Singapore, UK, Canada	16046	C
eDCC25	ABS	1.3	27	4	Australia, USA, Spain, China	6813	T
eDCC26	ABS	1.3	25	3	Singapore, UK, USA	2168	C
eDCC27	ABS	6.5	21	7	Australia, USA, Spain, China, Japan, Germany, UK	478	T
eDCC28	ABS	24.8	14	4	Argentina, USA, Canada, Germany	21768	T
eDCC29	ABS	3.1	10	4	Ireland, UK, China, Japan	7334	T
eDCC30	MAS	2.7	225	14	UK, Singapore, USA, Australia, Canada, China, Czech Republic, Germany, Ireland, Japan, South Korea, Spain, Netherlands, Denmark	15691	T
eDCC31	MAS	5.9	50	7	Germany, UK, Ireland, Japan, China, Singapore, Norway	5672	-
eDCC32	MAS	5.8	45	10	Germany, UK, USA, Ireland, Japan, China, Singapore, Norway, Australia, Spain	687	-
eDCC33	MAS	4.7	18	2	UK, USA	15132	-
eDCC34	MAS	2.3	18	4	Australia, UK, Singapore, Japan	2642	-
eDCC35	MAS	3.8	15	4	Australia, UK, USA, China	2125	-
eDCC36	MAS	15.5	10	3	Japan, China, Germany	10695	-
eDCC37	MAS	3.5	10	2	UK, Germany	11599	-
eDCC38	BOL	2.1	64	8	UK, Australia, Canada, Ireland, Norway, Spain, Denmark, Germany	7123	T
