## Supplementary Table 5 for "Parallel Emergence and Adaptive Evolution of Multicountry Circulating *Mycobacterium abscessus* Clones"

### Sheet: Table S5
Table S5. Dissemination of adaptive variants during clone expansion.
Clone	Adaptive variant dissemination events	Cross-country dissemination events	Affected genes	Affected isolates
DCC1	488	70	phoR, espR, devS, GtrA, bisC, nrdR, ubiA, cya, der, MAB_4601c, mps1, MAB_1881c, MAB_4027, embC, wag31, MAB_1274, MAB_1218, eis2, MAB_3435, infB, gyrA, MAB_4695c, erm(41), crp, whiB1, MAB_1068c, sdhA, MAB_2268c, rplB, MAB_4409, yhfI, narK, yrbE5A, MAB_4699c, pks16, MlaD, MAB_2292c, MAB_4090, MAB_1915, MAB_3462c, mps2, MAB_0140c, MAB_4936, MAB_0955c, MCE4, phoP, MAB_0185c, EccC, MAB_4596c, furB, eg…	1390
DCC2	289	41	MlaD, narK, MAB_3435, furB, MAB_4699c, pks16, nrdR, ubiA, gyrA, mps1, MAB_1881c, MAB_1915, MAB_4596c, bisC, MAB_4409, mps2, MAB_3972c, EccC, embC, crp, espR, MAB_4695c, MCE4, MAB_3462c, MAB_1068c, egtA, nrdF, sdhA, phoR, GtrA, erm(41), wag31, MAB_1218, cya, MAB_2268c, der, MAB_2292c, yrbE5A, rplB, yhfI, MAB_4601c, MAB_4027, MAB_0185c, infB, phoP, devS, MAB_0955c, tcyB	793
DCC3	134	32	MAB_4699c, MAB_1915, embC, MAB_4695c, MAB_1274, ubiA, narK, MAB_1218, nrdR, yrbE5A, mps2, GtrA, MAB_3462c, whiB1, espR, mps1, nrdF, pks16, crp, yhfI, egtA, phoP, devS, tcyB, der, MAB_4027, MAB_2329c, cya, MAB_0185c, MCE4, gyrA, sdhA, MlaD, bisC, furB, MAB_4596c, MAB_3972c, EccC, wag31	701
DCC4	33	1	MAB_1068c, bisC, MAB_2292c, mps2, espR, MAB_4695c, MAB_1218, sdhA, MAB_1915, phoR, mps1, embC, MAB_1881c, MAB_0955c, cya, MAB_4027, rplB, ubiA, pks16	118
DCC5	17	4	nrdR, bisC, MAB_4596c, cya, MAB_2268c, MAB_4409, mps2, yhfI, pks16, MAB_1881c, MAB_0185c, MAB_4027, mps1	43
DCC6	37	11	yrbE5A, MAB_4601c, MAB_1881c, MAB_4699c, whiB1, MAB_1915, bisC, MAB_4027, EccC, mps1, phoR, mps2, crp, ubiA, GtrA, MAB_3462c, embC, yhfI, MAB_0185c, MCE4	123
DCC7	35	4	mps1, cya, embC, MAB_2329c, MAB_4596c, mps2, crp, MAB_4601c, sdhA, devS, nrdR, yrbE5A, phoR, ubiA, espR, narK, MAB_1274, MCE4, eis2	99
eDCC8	42	4	MAB_1915, crp, gyrA, mps1, phoR, ubiA, EccC, MAB_2292c, yhfI, MAB_4027, mps2, MAB_1881c, cya, embC, nrdF, MAB_0140c, der, MAB_4601c, MAB_4695c, GtrA, MAB_1068c, MAB_3435	233
eDCC9	30	5	MAB_2292c, rplB, bisC, mps1, narK, MAB_4596c, MAB_4090, mps2, yrbE5A, MAB_0140c, MAB_4027, embC, nrdR, nrdF, MAB_1068c, MlaD, der	142
eDCC10	37	12	der, eis2, mps1, narK, bisC, MAB_1881c, pks16, egtA, MAB_4596c, mps2, MAB_1068c, phoR, espR, MAB_1274, yhfI, cya, MAB_3972c, MAB_4027, crp, GtrA, nrdR	62
eDCC11	5	3	MAB_2268c, MAB_1881c, yhfI, mps1, infB	10
eDCC12	47	3	MAB_4695c, EccC, whiB1, embC, bisC, der, infB, MAB_2329c, MAB_2268c, MAB_1881c, mps2, nrdF, espR, MAB_4090, rplB, MAB_1068c, sdhA, phoR, gyrA, nrdR, GtrA, yhfI, crp, mps1, MAB_3972c, MCE4	113
eDCC13	7	4	mps1, mps2, gyrA, MAB_3462c, MAB_1068c	92
eDCC14	15	3	MAB_1881c, mps1, bisC, cya, MAB_4695c, mps2, sdhA, nrdF, narK	66
eDCC17	13	0	MAB_1068c, MAB_4695c, mps1, bisC, der, espR, GtrA, mps2, yhfI, MAB_0140c	29
eDCC18	5	1	crp, mps1, devS	13
eDCC19	1	0	crp	2
eDCC20	4	1	mps1, yhfI, cya, MAB_4695c	39
eDCC21	9	0	ubiA, mps1, MAB_3462c, crp, phoR, mps2, MAB_1881c	18
eDCC22	2	0	MAB_1881c, mps1	2
eDCC23	6	0	MAB_1881c, MAB_2292c, tcyB, MAB_1915, MAB_1068c, mps1	18
eDCC24	2	1	MAB_1915, pks16	14
eDCC25	16	3	embC, mps1, MAB_0185c, espR, MAB_4695c, MAB_1881c, EccC, phoR, MAB_3972c, der, MAB_1915	24
eDCC26	1	0	mps2	2
eDCC27	6	2	MAB_2292c, MAB_1274, MAB_4699c, cya, ubiA, mps2	8
eDCC29	2	0	MAB_1881c	6
eDCC30	13	2	mps2, pks16, MAB_3972c, phoR, nrdR, MAB_4936, mps1, embC, MAB_4695c, MlaD, GtrA, MAB_2268c, crp	217
eDCC31	4	1	rplB, devS, crp, GtrA	11
eDCC32	2	1	MAB_1881c, mps1	7
eDCC33	4	1	phoR, embC	16
eDCC34	1	0	mps2	2
eDCC35	0	0	-	0
eDCC36	1	1	MAB_4027	5
eDCC37	3	0	mps1, MAB_1915, embC	4
eDCC38	3	0	phoR, embC	5
