## Supplementary Table 6 for "Parallel Emergence and Adaptive Evolution of Multicountry Circulating *Mycobacterium abscessus* Clones"

### Sheet: Table S6
Table S6. Proportion of isolates carrying mutations in genes under positive selection.
Locus tag	Gene	Number of isolates with mutations	Proportion of isolates with mutations
EFV83_RS14510	phoR	533	0.067829
EFV83_RS06670	mps1	484	0.0615933
EFV83_RS12000	embC	480	0.0610842
EFV83_RS06665	mps2	437	0.0556121
EFV83_RS20700	MAB_1881c	417	0.0530669
EFV83_RS03745	narK	367	0.046704
EFV83_RS06315	MAB_4027	347	0.0441588
EFV83_RS11920	ubiA	337	0.0428862
EFV83_RS23210	der	336	0.042759
EFV83_RS20890	MAB_1915	306	0.0389412
EFV83_RS09680	MAB_4695c	302	0.0384322
EFV83_RS01240	nrdR	291	0.0370323
EFV83_RS09700	MAB_4699c	284	0.0361415
EFV83_RS13575	cya	277	0.0352507
EFV83_RS17290	MAB_1218	267	0.0339781
EFV83_RS16510	MAB_1068c	258	0.0328328
EFV83_RS22680	MAB_2268c	246	0.0313057
EFV83_RS09195	MCE4	242	0.0307966
EFV83_RS16205	yrbE5A	229	0.0291423
EFV83_RS13180	crp	222	0.0282515
EFV83_RS04250	GtrA	211	0.0268516
EFV83_RS03425	MAB_3462c	201	0.025579
EFV83_RS18635	yhfI	200	0.0254518
EFV83_RS09180	MAB_4596c	199	0.0253245
EFV83_RS17570	MAB_1274	191	0.0243064
EFV83_RS01710	infB	186	0.0236701
EFV83_RS03280	MAB_3435	183	0.0232884
EFV83_RS04505	sdhA	183	0.0232884
EFV83_RS09175	MlaD	176	0.0223976
EFV83_RS01265	bisC	151	0.0192161
EFV83_RS06625	MAB_4090	143	0.018198
EFV83_RS11135	gyrA	135	0.0171799
EFV83_RS03115	nrdF	124	0.0157801
EFV83_RS16890	pks16	123	0.0156528
EFV83_RS22830	erm(41)	121	0.0153983
EFV83_RS11625	espR	120	0.0152711
EFV83_RS05225	rplB	118	0.0150165
EFV83_RS04910	EccC	113	0.0143802
EFV83_RS09205	MAB_4601c	109	0.0138712
EFV83_RS11755	MAB_0140c	108	0.013744
EFV83_RS05595	devS	106	0.0134894
EFV83_RS10930	MAB_4936	91	0.0115806
EFV83_RS12940	egtA	86	0.0109443
EFV83_RS22995	MAB_2329c	86	0.0109443
EFV83_RS12465	tcyA/tcyB	82	0.0104352
EFV83_RS11980	MAB_0185c	66	0.00839908
EFV83_RS21400	wag31	62	0.00789005
EFV83_RS14505	phoP	57	0.00725375
EFV83_RS08860	eis2	48	0.00610842
EFV83_RS06035	MAB_3972c	48	0.00610842
EFV83_RS03825	whiB1	44	0.00559939
EFV83_RS15930	MAB_0955c	41	0.00521761
EFV83_RS19640	furB	33	0.00419954
EFV83_RS08245	MAB_4409	26	0.00330873
EFV83_RS22805	MAB_2292c	2	0.000254518
